# Metabolic modeling of *Pectobacterium parmentieri* SCC3193 provides insights into metabolic pathways of plant pathogenic bacteria

**DOI:** 10.1101/284968

**Authors:** Sabina Zoledowska, Luana Presta, Marco Fondi, Francesca Decorosi, Luciana Giovannetti, Alessio Mengoni, Ewa Lojkowska

## Abstract

Understanding the plant-microbe interactions are crucial for improving plant productivity and plant protection. The latter aspect is particularly relevant for sustainable agriculture and development of new preventive strategies against the spread of plant diseases. Constraint-based metabolic modeling is providing one of the possible ways to investigate the adaptation to different ecological niches and may give insights into the metabolic versatility of plant pathogenic bacteria. In this study, we present a curated metabolic model of the emerging plant pathogenic bacterium *Pectobacterium parmentieri* SCC3193. Using flux balance analysis (FBA), we predict the metabolic adaptation to two different ecological niches, relevant for the persistence and the plant colonization by this bacterium: soil and rhizosphere. We performed *in silico* gene deletions to predict the set of core essential genes for this bacterium to grow in such environments. We anticipate that our metabolic model will be a valuable element for defining a set of metabolic targets to control infection and spreading of this plant pathogen and a scaffold to interpret future –omics datasets for this bacterium.
