## Supplementary Materials for "Metabolic modeling of *Pectobacterium parmentieri* SCC3193 provides insights into metabolic pathways of plant pathogenic bacteria"

### Sheet: Foglio1
COMPOUND	SEED ID	ACTIVITY INDEX	IN SILICO BEFORE GAPFILLING		IN SILICO AFTER GAPFILLING
Pyruvic acid	EX_cpd00020_e0	3	fn	-0.00	TP	0.76
L-Glutamic acid	EX_cpd00023_e0	2	tp	1.32	TP	1.27
a-Ketoglutaric acid	EX_cpd00024_e0	0	fp	1.17	FP	1.17
a-D-Glucose	EX_cpd00027_e0	3	tp	1.17	TP	1.17
Acetic acid	EX_cpd00029_e0	2	tp	0.53	TP	0.51
Glycine	EX_cpd00033_e0	0	fp	0.53	TN	0.00
L-Alanine	EX_cpd00035_e0	0	tn	-0.00	TN	-0.00
Succinic acid	EX_cpd00036_e0	3	tp	1.06	TP	1.02
L-Lysine	EX_cpd00039_e0	0	tn	0.00	TN	0.00
Glyoxylic acid	EX_cpd00040_e0	0	tn	-0.00	TN	-0.00
L-Aspartic acid	EX_cpd00041_e0	3	tp	1.06	TP	1.02
Formic acid	EX_cpd00047_e0	2	tp	0.26	TP	0.25
L-Arginine	EX_cpd00051_e0	0	fp	1.34	TN	-0.00
L-Glutamine	EX_cpd00053_e0	0	fp	1.32	TN	-0.00
L-Serine	EX_cpd00054_e0	3	tp	0.79	TP	0.76
L-Methionine	EX_cpd00060_e0	0	tn	-0.00	TN	0.00
L-Ornithine	EX_cpd00064_e0	0	fp	1.32	TN	-0.00
L-Phenylalanine	EX_cpd00066_e0	0	tn	0.00	TN	0.00
D-Fructose-6-Phosphate	EX_cpd00072_e0	3	fn	-0.00	TP	1.17
Sucrose	EX_cpd00076_e0	3	fn	-0.00	TP	0.76
D-Glucose-6-Phosphate	EX_cpd00079_e0	3	fn	-0.00	TP	1.17
D-Fructose	EX_cpd00082_e0	3	tp	1.17	TP	1.17
D-Glucose-1-Phosphate	EX_cpd00089_e0	0	tn	-0.00	TN	-0.00
a-Ketobutyric acid	EX_cpd00094_e0	0	tn	-0.00	TN	-0.00
Glycerol	EX_cpd00100_e0	3	tp	0.79	TP	0.76
D-Ribose	EX_cpd00105_e0	3	tp	1.17	TP	1.17
Fumaric acid	EX_cpd00106_e0	3	tp	1.06	TP	1.02
L-Leucine	EX_cpd00107_e0	1	fn	-0.00	FN	0.00
D-Galactose	EX_cpd00108_e0	3	tp	1.17	TP	1.17
D-Alanine	EX_cpd00117_e0	0	fp	0.79	TN	-0.00
Putrescine	EX_cpd00118_e0	0	tn	-0.00	TN	-0.00
L-Histidine	EX_cpd00119_e0	0	fp	1.13	TN	0.00
N-Acetyl-D-Glucosamine	EX_cpd00122_e0	3	tp	2.12	TP	2.03
L-Proline	EX_cpd00129_e0	0	fp	1.32	FP	1.27
L-Malic acid	EX_cpd00130_e0	3	tp	1.06	TP	1.02
L-Asparagine	EX_cpd00132_e0	3	tp	1.00	TP	0.95
4-Hydroxybenzoic acid	EX_cpd00136_e0	0	tn	-0.00	TN	-0.00
Citric acid	EX_cpd00137_e0	2	fn	0.00	TP	1.17
D-Mannose	EX_cpd00138_e0	3	tp	1.17	TP	1.17
Glycolic acid	EX_cpd00139_e0	0	tn	-0.00	TN	-0.00
Propionic acid	EX_cpd00141_e0	0	tn	-0.00	TN	-0.00
D-Xylose	EX_cpd00154_e0	3	tp	1.17	TP	1.17
Glycogen	EX_cpd00155_e0	0	tn	-0.00	TN	-0.00
L-Valine	EX_cpd00156_e0	0	tn	-0.00	TN	0.00
Dihydroxyacetone	EX_cpd00157_e0	1	fn	0.00	TP	0.76
L-Lactic acid	EX_cpd00159_e0	2	tp	0.79	TP	0.76
L-Threonine	EX_cpd00161_e0	0	fp	1.06	TN	-0.00
D-Glucuronic acid	EX_cpd00164_e0	0	fp	1.17	FP	1.17
Maltose	EX_cpd00179_e0	1	tp	1.17	TP	1.17
Oxalic acid	EX_cpd00180_e0	0	tn	-0.00	TN	-0.00
Adenosine	EX_cpd00182_e0	1	tp	1.38	TP	1.32
Thymidine	EX_cpd00184_e0	1	fn	-0.00	TP	1.17
D-Arabinose	EX_cpd00185_e0	1	fn	-0.00	TP	1.17
a-D-Lactose	EX_cpd00208_e0	3	tp	1.17	TP	1.17
Butyric acid	EX_cpd00211_e0	0	tn	-0.00	TN	-0.00
D-Gluconic acid	EX_cpd00222_e0	3	tp	1.17	TP	1.17
L-Arabinose	EX_cpd00224_e0	3	fn	0.00	TP	1.17
L-Homoserine	EX_cpd00227_e0	0	tn	-0.00	TN	-0.00
Inosine	EX_cpd00246_e0	1	tp	1.37	TP	1.32
Uridine	EX_cpd00249_e0	1	tp	1.23	TP	1.23
D-Glucosamine	EX_cpd00276_e0	3	tp	1.59	TP	1.52
D-Galacturonic acid	EX_cpd00280_e0	3	tp	1.17	TP	1.17
D-Mannitol	EX_cpd00314_e0	3	tp	1.17	TP	1.17
L-Isoleucine	EX_cpd00322_e0	0	tn	0.00	TN	0.00
Tyramine	EX_cpd00374_e0	0	tn	0.00	TN	-0.00
D-Malic acid	EX_cpd00386_e0	0	tn	0.00	TN	-0.00
L-Rhamnose	EX_cpd00396_e0	3	tp	1.17	TP	1.17
1,2-Propanediol	EX_cpd00453_e0	0	tn	-0.00	TN	-0.00
N-Acetyl-L-Glutamic acid	EX_cpd00477_e0	0	tn	-0.00	TN	-0.00
N-Acetyl-D-Mannosamine	EX_cpd00492_e0	0	tn	-0.00	TN	-0.00
D-Serine	EX_cpd00550_e0	0	tn	-0.00	TN	-0.00
2,3-Butanedione	EX_cpd00551_e0	0	tn	-0.00	TN	-0.00
D-Sorbitol	EX_cpd00588_e0	0	tn	0.00	TN	0.00
D-Saccharic acid	EX_cpd00609_e0	3	tp	1.17	TP	1.17
D-Tartaric acid	EX_cpd00666_e0	0	tn	-0.00	TN	-0.00
L-Fucose	EX_cpd00751_e0	0	tn	0.00	TN	-0.00
N-Acetyl-D-Galactosamine	EX_cpd00832_e0	3	fn	0.00	FN	0.00
Salicin	EX_cpd01030_e0	3	fn	-0.00	TP	1.17
L-Lyxose	EX_cpd01067_e0	0	tn	-0.00	TN	-0.00
Stachyose	EX_cpd01133_e0	3	fn	-0.00	TP	1.17
Dulcitol	EX_cpd01171_e0	0	tn	0.00	TN	-0.00
2-Deoxy-D-Ribose	EX_cpd01242_e0	0	fp	1.17	TN	-0.00
Maltotriose	EX_cpd01262_e0	3	fn	0.00	FN	0.00
Phenylethylamine	EX_cpd03161_e0	0	tn	-0.00	TN	-0.00
Arbutin	EX_cpd03696_e0	3	fn	0.00	TP	1.17
Acetamide	EX_cpd03734_e0	0	tn	-0.00	TN	-0.00
Gly-Pro	EX_cpd11588_e0	3	tp	1.85	TP	1.78
Gly-Asp	EX_cpd11589_e0	0	fp	1.56	FP	1.48
Gly-Glu	EX_cpd11592_e0	0	fp	1.85	FP	1.78
a-Methyl-D-Glucoside	EX_cpd15584_e0	0	tn	-0.00	TN	-0.00
L-Tartaric acid	EX_cpd00666_e0	0	tn	0.00	TN	0.00
